# Single cell spatial transcriptomics identifies coordinated cellular programs associated with good prognosis in microsatellite stable colorectal cancer

**DOI:** 10.1101/2025.03.31.646286

**Authors:** Victoria T. Karlsen, Umair Majid, Håvard T. Lindholm, Sinan U. Umu, Karoline Rapp Vander-Elst, Ann-Christin Røberg Beitnes, Marianne A. Merok, Kjersti Thorvaldsen Hagen, Hogne Røed Nilsen, Sheraz Yaqub, Espen S. Bækkevold, Diana Domanska, Frode L. Jahnsen

## Abstract

It has been reported that microsatellite instable (MSI) tumors in colorectal cancer (CRC) exhibit stronger anti-tumor responses than microsatellite stable (MSS) tumors. Analyzing scRNA-seq data from 185 CRC patients we found that immune, structural, and cancer cells in MSS tumors with high numbers of tumor-infiltrating CD8 T cells and macrophages (TAMs; CD8^hi^TAM^hi^) and CD8^low^TAM^hi^ tumors were enriched for pathways associated with anti- and pro-tumor responses, respectively. In CD8^hi^TAM^hi^ tumors, TAMs expressed an IFN-induced phenotype (e.g. *GBP1, CXCL9, IFITM3*) and high infiltration of *GBP1*+ TAMs was associated with better overall survival (n=941). High-resolution spatial transcriptomics (Visium HD) revealed that *GBP1*+ TAMs clustered with *CXCL13*+*IFNG+PDCD1+* CD8 T cells in tumoral niches, suggesting that *GBP1*+ TAMs were involved in recruitment and activation of tumor-reactive CD8 T cells. Together, we uncovered coordinated cellular programs across cell types in the microenvironment of MSS tumors, based on simple classification variables, that were strongly associated with prognosis.
