## Supplementary Table 1 for "Single cell spatial transcriptomics identifies coordinated cellular programs associated with good prognosis in microsatellite stable colorectal cancer"

### Sheet: Major cell lineages
B cells	Dendritic cells	Endothelial cells	Epithelial cells	Glia cells	Macrophages	Mast cells	Neutrophil granulocytes	pDCs	Plasma cells	Stromal cells	T/NK/ILCs
CD79A CD74 MS4A1 HLA-DRA BANK1 CD37 HLA-DPB1 AFF3 VPREB3 MEF2C HLA-DPA1 HLA-DQB1 HLA-DQA1 CXCR4 CD52 HLA-DRB1 RPS23 CD83 RPS8 ARHGAP24 FAU CD79B BACH2 GNG7 IGHM LTB ST6GAL1 BLK RALGPS2 RPS27 EBF1 ADAM28 RPL19 LAPTM5 IGKC RPL18A RPL32 RPL11 SMIM14 EEF1B2 RPS27A LINC00926 RPS3A BTG1 PRKCB RPS5 MARCH1 EZR RPL23A RPL30 TNFRSF13C RHOH RPL28 RPL10 RPL34 RPSA RPS13 RPS25 LYN RPS15A	HLA-DRA HLA-DPB1 HLA-DPA1 CD74 HLA-DQA1 HLA-DRB1 HLA-DQB1 CSF2RA CD86 TYROBP IFI30 TYMP COTL1 LYZ FAM49A GPR183 TMSB10 HLA-DMA PPA1 CD83 CST3 LST1 NR4A3 SAT1 ACTB CTSH LSP1 SPI1 AIF1 LGALS1 BASP1 LGALS2 KYNU VIM RNF144B CPVL HLA-DMB ALDH2 ETV6 CFP GRN GSN HCK CCDC88A GSTP1 SRGN MALT1 JAML BID HLA-DRB5 FTH1 CIITA PTPN1 SLC8A1 SERPINB9 NFKB1 SERPINB1 PFN1 CLEC10A AREG	IGFBP7 GNG11 PECAM1 RAMP2 SPARCL1 CRIP2 VWF PLVAP CAV1 TCF4 A2M EGFL7 TM4SF1 EPAS1 ENG LDB2 IFITM3 ADGRL4 SPARC FKBP1A NFIB CALCRL PTPRB IFI27 CD59 IGFBP4 CLEC14A CLDN5 MGP RAMP3 EMP1 EMCN APP CAVIN1 WWTR1 COL4A1 ARHGAP29 COL4A2 NPDC1 STOM RNASE1 PTPRM CD93 SPTBN1 HYAL2 PDLIM1 CDH5 CYYR1 CALD1 PRSS23 ESAM CD34 ERG FLT1 SLC9A3R2 COL15A1 VIM PCAT19 DOCK9 ECSCR	KRT18 KRT8 LGALS4 PHGR1 EPCAM S100A6 TSPAN8 FXYD3 ELF3 KRT19 CLDN3 CLDN4 AGR2 IFI27 LGALS3 CD24 TXN SMIM22 TFF3 GPX2 S100A10 KLF5 TMEM54 S100A14 CEACAM5 PRSS3 CD9 PERP MAL2 COX5B CLDN7 C19orf33 CDH1 GSTP1 FAM3D S100P ATP1B1 UQCRQ MUC13 TPM1 CEACAM6 CKB CDH17 MYH14 RAB25 TSPAN1 ST14 DSG2 S100A16 DSP DSTN CAMK2N1 GPRC5A CDX1 PPDPF HNF4A MISP PRDX5 COX6C PIGR	CRYAB CLU PMP22 CD9 SPARC FXYD1 GPM6B S100B NRXN1 VIM PLP1 TMEM176B CDH19 PRNP CNN3 TUBA1A IGFBP7 SPARCL1 ALDH1A1 LGI4 SEMA3B MATN2 SCN7A LGALS1 TMEM176A PEBP1 IFITM3 CALM2 RHOB S100A10 ANXA2 COMT COL1A2 SORBS2 GSN SAMHD1 S100A6 ANXA5 MAL NDRG2 CSRP1 RARRES2 APP CST3 MYOT DKK3 GFRA3 DST L1CAM MPZ ANK3 PDK4 SERPING1 CLIC4 SPP1 H3F3B TIMP3 PRIMA1 GAS7 ITM2B	TYROBP FTL FCER1G AIF1 HLA-DRA LYZ SAT1 PSAP CTSB IFI30 HLA-DRB1 CTSS FTH1 SOD2 PLAUR CST3 NPC2 HLA-DPA1 NAMPT CD14 FCGR2A MS4A6A HLA-DPB1 CD74 MS4A7 CD68 IL1B RAB31 C1QA TYMP DOCK4 LST1 SRGN PLXDC2 C1QB CXCL8 GLUL KYNU ANXA5 C5AR1 HLA-DQB1 CYBB FGL2 BCL2A1 C1QC HLA-DQA1 LGALS1 RBM47 ZEB2 CTSZ S100A9 CCL3 CTSL SLC8A1 S100A11 GRN ASAH1 PLEK HLA-DMA CD163	TPSAB1 TPSB2 CPA3 HPGDS MS4A2 LTC4S KIT SRGN CLU ALOX5AP CD69 CD9 VWA5A GATA2 SLC18A2 LAPTM4A ANXA1 SLC24A3 CD63 FCER1G AREG RGS1 SAMSN1 CAPG GLUL IL1RL1 H3F3B HPGD HDC FTH1 RGS13 NFKBIA VIM ACSL4 RGS2 ELL2 CTSG FER TYROBP RHEX MAOB ALOX5 AL157895.1 PTMA GALC S100A4 RNF130 IL18R1 ARHGAP18 RPL34 NSMCE1 BACE2 CADPS LMNA AKAP13 SMYD3 MALAT1 TNIK FOXP1 MAST4	NAMPT CXCL8 NEAT1 SOD2 SRGN G0S2 BCL2A1 LITAF FTH1 SAT1 AQP9 LCP2 S100A9 PLEK S100A8 LUCAT1 IVNS1ABP CSF3R ARHGAP26 DOCK4 PLAUR FNDC3B GK LYN IFITM2 MXD1 RNF149 ALOX5AP PDE4B ACSL1 TREM1 HIF1A SLC25A37 PHACTR1 FCGR3B NFKBIA TNFAIP6 SAMSN1 ITGAX LCP1 IL1RN FAM49B ALDH1A2 IER3 SDCBP CEBPB GLUL IL1R2 NEDD9 ICAM1 BASP1 OSM IL1B IL1RAP H3F3B MCTP1 PELI1 CD55 DDX60L DUSP1	GZMB TCF4 SEC61B FCHSD2 IRF4 GPR183 JCHAIN CD74 PLAC8 IRF7 SEL1L3 TSPAN13 IL3RA LDLRAD4 IRF8 SLC15A4 NR4A3 RHEX CLIC3 PPP1R14B ALOX5AP LILRA4 C12orf75 INPP4A PLD4 RUBCN HLA-DRA PDE4B HERPUD1 NR3C1 BCL11A AREG CORO1C SLC7A5 P2RY6 UGCG RAB11FIP1 AFF3 CXCR4 SERPINF1 HLA-DPB1 ANKRD11 MZB1 TYROBP PTPRS LILRB4 SCT HIVEP1 ETV6 CD2AP HLA-DQA1 ITM2C ERN1 RNF149 ZFAT THEMIS2 SLC20A1 HLA-DPA1 CCDC50 APP	JCHAIN MZB1 IGHA1 SSR4 IGKC XBP1 TXNDC5 FKBP11 DERL3 SEC11C IGHA2 TNFRSF17 HERPUD1 ANKRD28 UBE2J1 IGLC1 TENT5C ST6GAL1 SPCS2 SSR3 HSP90B1 POU2AF1 GNG7 IGLC2 SDF2L1 CREB3L2 SEC61B SPCS1 CD79A TPD52 FBXW7 SPCS3 FNDC3B PRDM1 GAB1 SPATS2 ERN1 FNDC3A FCRL5 MANF LINC02362 MEF2C CD38 GLCCI1 PIM2 SEL1L3 TXNDC11 ELL2 ISG20 DENND5B PDK1 PRDX4 SELENOS IFNG-AS1 LINC02384 DNAJB9 CRELD2 TP53INP1 EHMT1 PLPP5	CALD1 COL6A2 COL1A2 IGFBP7 COL3A1 SPARC COL1A1 COL6A1 C1S RARRES2 TPM2 MYL9 IFITM3 LGALS1 SERPING1 C1R TIMP1 SELENOM NNMT DCN LUM VIM COL6A3 LAPTM4A FSTL1 MFGE8 AEBP1 CNN3 COL5A2 PCOLCE TPM1 SERPINF1 CD63 FN1 GSN DSTN MMP2 MFAP4 CRISPLD2 THY1 CTSK SDC2 FBLN1 A2M EID1 LAMA4 TAGLN ITGB1 EFEMP2 COL4A2 NUPR1 BGN SOD3 MGP SPON2 TIMP2 PMP22 S100A13 ACTA2 LGALS3BP	CD3D CD3E CD2 IL32 FYN CD7 B2M PTPRC TRAC BTG1 TRBC2 SARAF CD52 CCL5 CD247 EVL CD69 ARHGDIB SKAP1 IL7R SYTL3 CD96 CD3G TSC22D3 CXCR4 HLA-A TMSB4X PRKCH RGS1 CYTIP LCK HCST KLRB1 CORO1A TRBC1 SRGN HLA-C MALAT1 HLA-B GZMA LEPROTL1 STK17B TNFAIP3 RAC2 ETS1 ITK SPOCK2 RORA S100A4 CNOT6L FYB1 CBLB CLEC2D CST7 ZFP36L2 ACAP1 NKG7 PTPN22 IKZF1 CELF2

### Sheet: Epithelial cells
0	1	2	3	4	5	6	7	8	9	10
ZFAS1 PSMA7 LY6E NAP1L1 TM4SF1 RAB5IF PABPC1 CEACAM6 IFITM3 ZNF706 EIF3H PPA1 PFDN4 AREG EEF1D ELOC EIF3E EIF2S2 MYC TIMP1 FXYD5 PERP CEACAM5 GPRC5A SNRPE RHEB CXADR CCDC85B PRDX4 TRMT112 LAPTM4B GTF3A ERGIC3 POLR1D SET BRI3 LDHB CXCL3 NDUFB9 EIF1AX GPX4 RNF114 TMEM147 NENF EREG ADRM1 RPN2 CNIH4 HMGA1 RACK1 AHCY NHP2 PRELID3B BTF3 RALY C12orf75 MZT2A PVT1 SNHG7 OCIAD2	EEF1G SNHG29 MIF PTMA UBA52 EEF1A1 NME2 HSPE1 GAPDH PPIA TMSB10 COX7C TXN YBX1 H3F3A FTH1 MT-ND3 NACA GSTP1 NPM1 FTL S100A11 UQCRB HNRNPA1 SNHG5 HMGB1 SERF2 UQCRH TMSB4X CFL1 GAS5 TPT1 MT-ATP6 TUBA1B MICOS10 RACK1 HSP90AB1 TOMM6 MT-CO2 CALM2 SNRPD2 SNHG6 EEF1B2 HSPA8 HSPD1 EIF3E BTF3 EEF1D PRDX1 MT-CO3 HMGN2 COX7B MT-ND2 PFN1 NDUFA13 SUMO2 FAU POMP GNB2L1 EIF4A1	TFF3 MUC2 FCGBP SPINK4 ST6GALNAC1 SERPINA1 AGR2 KLK1 REG4 XBP1 CREB3L1 KIAA1324 ITLN1 REP15 SPDEF WFDC2 MLPH LGALS4 TSPAN13 SCNN1A HEPACAM2 C12orf57 ERN2 HPCAL1 GMDS TPM1 RAP1GAP ARFGEF3 SLC12A2 FAM3D SYTL2 SH3BGRL3 CKAP4 SELENOM CRACR2B ABLIM1 FOXP1 BCAS1 KLF4 SMIM14 FOS FOSB KDELR1 LRRC26 MUC5B FRYL ATP2C2 AKAP9 FOXA3 MUC4 MIA3 TCEA3 ATOH1 RASD1 AGR3 GALNT3 TSTA3 ANXA13 ATP2A3 NUCB2	PIGR ADH1C MUC4 SELENBP1 ITM2C LGALS4 NXPE4 FAM3D PLA2G2A NXPE1 GOLM1 CA2 LEFTY1 ATP8B1 HMGCS2 C10orf99 PLCE1 CA12 ATP5MC3 CES2 MAOA SLC4A4 PCK1 TCEA3 LIMA1 ATP5MC1 ATP5F1A B3GNT7 PHGR1 C15orf48 AGR3 UGT2A3 NUPR1 TSPAN8 FAM162A UGT2B17 COX5A SUCLG1 PDCD4 VSIG2 ACADS SULT1B1 LGALS2 CHP2 MUC12 PPP1R1B FRYL SLC44A4 PAPSS2 CHCHD10 NANS UQCR10 MLXIP ACADVL CFTR RARRES2 MARCKS PKP2 COX5B ATP5F1B	SLC26A3 PHGR1 FABP1 CDHR5 TSPAN1 CEACAM7 PIGR NEAT1 GUCA2A KRT20 CA2 FXYD3 PLAC8 ITM2C TMEM54 MUC12 MS4A12 HLA-A GPA33 SELENOP MALAT1 CA1 SDCBP2 SMIM22 MISP PKIB LGALS3 AOC1 IFI27 AQP8 JUND KRT19 CES2 CAMK2N1 PRSS3 JUN HLA-C GUCA2B KRT8 CA4 SLC44A4 CEACAM1 DSC2 MGLL SGK1 CLCA4 RHOC MYL12B C2orf88 SRI TST AMN LGALS4 HPGD SLC4A4 SLC51B TXNIP PRSS8 EFHD2 CLDN4	MALAT1 JUN ELF3 SOX4 HES1 NEAT1 HEXIM1 ARGLU1 ZFP36L2 PLCG2 IER2 VEGFA PPP1R10 PPP1R15A SLC38A2 IER3 HIST1H4C JUNB IER5L EGR1 HIST1H2BG GADD45B Z93241.1 FOSB IGKC RRBP1 AKAP9 CSKMT BTG2 MUC4 HSPA1B PRRC2C SRRM2 BTG1 NKTR PNN GOLGB1 KCNQ1OT1 AHI1 ID2 IER5 RASD1 DNAJB1 TCF25 KLF5 JUND AL355075.4 CLDN4 FOS TCIM HIST1H2AG RHOB PNISR LUC7L3 POLR2A PRPF4B AC023157.3 SRSF7 AC007952.4 ANKRD36C	CA7 BEST4 CA4 GUCA2A OTOP2 SPIB MT1G KRT20 ITM2C MT2A SDCBP2 PHGR1 GUCA2B SRI FABP1 LYPD8 MT1E FXYD3 HRCT1 HES4 MT1H GPA33 NEURL1 TSPAN1 HLA-A CEACAM7 MT1M MT1X CA2 VSIG2 KRT8 MEIS1 LGALS3 CEACAM1 CDHR2 S100A10 CKB AOC1 TMEM176B HEPACAM2 PRKG1 CTSE TDP2 GSN SCIN MUC12 ATP1B1 PIGR ID1 CDHR5 DSC2 HSD17B2 TMEM176A TMEM54 DMBT1 MT1F KRT19 CCNYL1 CLCA4 GNPTAB	GMDS FTX MECOM LPP PTPRK ZBTB20 AGAP1 DIAPH2 MALAT1 FOXP1 DLEU1 PTPRG NAALADL2 FNDC3B EXOC4 IMMP2L MAGI1 TRIO ARID1B PATJ SH3D19 CCSER1 ZFAND3 SMYD3 MYO1D PARD3 LRBA CUX1 PLCB4 MAML2 GPHN FGD4 RERE EXT1 PAN3 LINC00511 LINC01473 CERS6 MED13L BIRC6 PTK2 RABGAP1L ARHGAP26 RNF43 RALGAPA2 SSH2 NFAT5 PRKCA SAMD12 CTNND1 RBM6 PARD3B PLEKHA5 JMJD1C PDE4D MID1 KMT2C DLG1 FHIT NEBL	FABP1 PHGR1 C15orf48 LGALS4 CA2 FTH1 TMSB4X FXYD3 MT2A MYL6 CA1 CFL1 MT1E CALM2 LGALS3 MT1G C19orf33 CD24 RPS26 PPDPF SRI S100A10 UQCRQ PKIB COX7C KRT8 TSPAN8 PLAC8 COX7B SERF2 B2M PFN1 CKB COX5B MT1X MT1M HINT1 CYCS MYL12B S100A6 ACTB CHCHD10 ETHE1 SLC26A3 COX8A HIGD1A PRDX6 SMIM22 UQCR11 TMEM54 COX6B1 CDKN2B-AS1 PRR13 MS4A12 COX4I1 MT1F ATP5MD FTL CYSTM1 GUCA2A	ZG16 FCGBP MUC2 GSN TFF3 TSPAN1 TFF1 FXYD3 SYTL2 IFI27 HLA-A PHGR1 PLAC8 FER1L6 FAM3D BCAS1 SPATS2L SMIM14 HLA-C REP15 MUC13 KRT20 RASEF VSIG2 CD63 SELENOP CD177 DHRS9 HLA-E MALAT1 MGLL LYPD8 NEDD4L ENTPD8 CDC42EP3 TMEM59 DST RAB27A ITM2C SDCBP2 KLK1 SH3BGRL3 TPSG1 TCF7L2 ISG20 MUC4 SERPINA1 PARM1 QSOX1 MLPH ANKRD36C LIPH KLF4 TRANK1 SCNN1A ITLN1 NAAA DDX60 TSPAN3 SAT1	LRMP SH2D6 FYB1 PLCG2 CCSER1 PSTPIP2 BMX HCK RASSF6 HPGDS PTPN18 MALAT1 ALOX5 MARCKSL1 PTGS1 ITPR2 AZGP1 AVIL TPM1 ZFHX3 TRPM5 SPTLC2 IL17RB SH2D7 ATP2A3 POU2F3 ALOX5AP GRK5 KRT18 PTPRJ SPIB ANXA13 GNG13 HTR3E IFI6 HOTAIRM1 TLE4 ITPRID1 EIF1B PBXIP1 ST6GALNAC3 MATK COL27A1 NCMAP RGS13 HEPACAM2 AFAP1L2 MTSS1 PDE4D PIK3CG ADGRG6 SKAP2 LUC7L3 ANXA4 DPYSL3 FRY CAMK2D UTRN ARHGEF38 MAP7

### Sheet: Macrophages
0	1	2	3	4	5	6	7	8	9	10
MRC1 SELENOP FOLR2 F13A1 RNASE1 CD163 C1QA STAB1 FOSB C1QB A2M MS4A4A FMN1 HERPUD1 GPR183 ATF6 LMNA MS4A7 SLCO2B1 NR4A2 C1QC ELMO1 LGMN GADD45B LYVE1 CCL4 FRMD4A MAN1A1 NRP2 ZFAND5 TNFAIP3 RBPJ CD83 DAB2 VSIG4 IER3 AKAP13 FCGRT CSF1R JUND FILIP1L PLTP PELI1 SRGAP1 ITM2B ABL2 REL PEAK1 MS4A6A MAF ICAM1 STARD13 GNAS EIF4A3 JUNB FRMD4B CCL3 SLC40A1 LDLRAD4 FCGR2A	CTSD FTL GPNMB APOC1 APOE CTSB SPP1 CSTB LGALS1 CAPG CD9 FABP5 CTSL S100A11 CD63 GLUL PRDX1 ACP5 TREM2 CD68 NPC2 MGST3 PSAP ATP6V1F ATOX1 FCER1G NUPR1 S100A6 ATP6V0E1 B2M FCGR3A GRN LGALS3 LAMP1 SERF2 BCAP31 LIPA ASAH1 PLD3 MYL6 MIF ANXA2 ATP6V0B TYROBP DYNLL1 PLA2G7 MSR1 CTSZ IFI6 GCHFR DBI NOP10 LILRB4 CTSA LAPTM5 GAPDH S100A10 HEXB TXN NPL	HLA-DPB1 HLA-DPA1 HLA-DRA HLA-DQA1 CD74 HLA-DRB1 C1QB HLA-DQB1 C1QC CST3 C1QA HLA-DMA HLA-DMB JAML DNASE1L3 MS4A6A AXL FGL2 CLEC10A SLC40A1 ITM2B RGS10 SLC25A5 RGS1 AOAH CPVL GRN ACP5 SPINT2 CTSH C1orf54 RNASE6 CALHM6 ERP29 PPIB CAPZB PPA1 CTSC LDHB TMSB4X IGSF6 TUBA1B RNASET2 VOPP1 IDH2 MPEG1 TMEM176B ADAM28 EEF1B2 TMEM14C ARL4C NPC2 MGST2 FCGRT DNPH1 ITGA4 ABI3 CSF1R AKR1B1 ENTPD1	S100A8 S100A9 S100A4 FCN1 VCAN S100A6 FOS DUSP1 LYZ H3F3A LST1 SH3BGRL3 CD52 COTL1 S100A12 CSTA RPL34 MNDA PFDN5 FPR1 SERPINA1 RGS2 FAU UBA52 ACTB RPL32 RPL39 EEF1D NAMPT RPL7 RPS27 RPL18A RPS15A STK17B TSPO CORO1A RPL28 SRGN RPL21 RPS24 RPLP2 C1orf162 CD300E CFP H3F3B ATP5F1E RPS12 AREG RPL26 RPL13 AP1S2 TIMP1 RPS15 SLC11A1 STXBP2 VMP1 GABARAP RPS13 PRELID1 RPL35A	IL1B EREG SOD2 AQP9 TIMP1 CD44 BCL2A1 PLAUR G0S2 ATP2B1 SRGN SAMSN1 BTG1 CXCL8 VCAN KYNU CXCL2 NFKBIA CCL20 DENND5A MAP4K4 PPIF PNRC1 IL1RN NAMPT S100A8 BASP1 S100A9 GK ATP13A3 PTGS2 FCN1 SERPINB9 NFAT5 NUMB NFKB1 CD300E IRAK2 OLR1 FNDC3B LUCAT1 WTAP EHD1 SIPA1L1 JARID2 ETS2 TNFAIP6 PDE4B ZEB2 MAP3K20 FTH1 TNIP1 NLRP3 IER3 TNFRSF1B CXCL3 CD55 IL1A PIK3R5 TREM1	SOD2 MALAT1 CXCL8 CD44 IL1RN TIMP1 CCL20 FNDC3B PTGS2 AQP9 SLC25A37 C15orf48 IL1B HSPA1A SLC2A3 TNFAIP6 G0S2 BCL2A1 HSP90AA1 HSPA1B HSPH1 ATP2B1 ATP13A3 IRAK2 INHBA CCL3 BASP1 AC025580.2 PLAUR JARID2 EREG NAMPT WTAP DENND5A GK CDK14 JAK1 NEAT1 DNAJB1 KYNU HIF1A-AS3 TRAF1 CXCL2 LUCAT1 NFKBIA TNFAIP8 NUMB UPP1 NFKB1 RYBP RABGEF1 MAP4K4 ASAP1 EHD1 SNX9 ETS2 SPAG9 IVNS1ABP SERPINB9 BACH1	TMSB4X TMSB10 FTL SERF2 PFN1 ACTB ATP5F1E PTMA UBA52 LGALS1 YBX1 PRDX1 AIF1 MYL6 CFL1 COX7C S100A11 VAMP8 GAPDH OAZ1 GSTP1 TUBA1B EEF1G EEF1A1 UQCRB NME2 PPIA ACTG1 HLA-DPB1 HINT1 GABARAP ATOX1 ATP5MG UQCR11 SRP14 APOC1 ARPC3 IGKC ARPC1B CSTB GPX4 CALM2 NDUFA4 DBI COX6C NACA NPC2 ARPC2 ATP6V1F C1QC UQCR10 COX4I1 ARHGDIB C1QB FAU COX6B1 OST4 RNASEK MYL12A PFDN5	HLA-DRB5 SELENOP HSPA1A IGKC DNASE1L3 HLA-DPA1 HSPA1B LYZ HSP90AA1 HLA-DRA HLA-DPB1 HSPA5 HES1 HLA-DQA2 AC083837.1 CST3 HLA-DRB1 HLA-DQA1 MT-ATP6 HSP90AB1 DENND4A GPR183 ATF6 LGMN HLA-DQB1 ZNF331 RPS11 C1QA NFKB1 IGHA1 JUN TWISTNB KLF2 MMP9 GADD45B MT-CYB FNBP1 RPS4X ZHX2 RBM47 TRAF3 TANK JCHAIN SOD2 PITPNC1 RNASE1 ICAM1 RPL13 IL23A REL LMNA SIK3 CD83 RPL30 RAB7A ABCA1 G0S2 TPT1 RPL7A RPL23	GBP1 CXCL10 WARS LAP3 ISG15 VAMP5 TYMP GBP5 PSME2 STAT1 EPSTI1 IFITM3 TNFSF10 PSMB9 GBP4 IFI6 TNFSF13B B2M IDO1 TAP1 CALHM6 LY6E IFIT3 ANKRD22 SERPINA1 RNF213 ISG20 PPA1 PARP14 S100A11 SNX10 ACTB DYNLT1 C15orf48 MX1 HLA-B IL4I1 UBE2L6 HLA-C PSMA4 IFI35 CXCL9 FCER1G CXCL11 GLUL APOBEC3A PSMB8 SAMD9L IFIT2 CD47 TMSB10 SERPING1 POMP SP110 SMCO4 IFI44L FCGR1A S100A9 NMI SSB	GPR183 HLA-DRB5 HLA-DQA2 IL1B REL HLA-DPA1 GRASP HLA-DPB1 ALCAM FCGR2B HLA-DRA NFKBIA PMAIP1 FCER1A BCL2A1 MIR155HG HLA-DQB1 IL1R2 TRAF1 NFKB1 METRNL VIM RPL5 HLA-DQA1 NLRP3 SERPINB9 KYNU CFLAR DUSP2 RPL7A PNRC1 CLEC10A MAP3K8 ID2 CST3 AREG MCOLN2 GPR132 IER3 RPS3 FILIP1L BIRC3 INSIG1 JUND RPS4X SRGN PLEK PIM3 CSF2RA EEF1B2 RPS3A RPL10 RPL11 RPL19 GNAS RILPL2 BTG1 CD58 TNFAIP3 RPL30	SFMBT2 BMP2K ATP8B4 STMN1 TCF12 MERTK SPRED1 TUBB FRMD4A NRP1 PRKCA LRMDA CENPP FAF1 ARHGAP18 TUBA1B MT-ATP6 MT-ND3 FRMD4B MKI67 MACF1 ANKS1A MGAT5 SLCO2B1 TMPO TOP2A ETV5 EPB41L2 MAF FMNL2 NUCKS1 MEF2A MT-ND4 ENTPD1 TBC1D5 TTYH3 FCHSD2 MYO5A ITPR2 CELF2 HIST1H4C NUSAP1 XPO1 AP2A2 DENND1A DOCK8 TBL1XR1 CEP192 CDK1 VAV3 FAM111A HMGN2 HMGB1 DOCK2 H2AFZ PIP4K2A ANKH PDS5A SMC4 CERS6

### Sheet: T NK ILCs
0	1	2	3	4	5	6	7	8	9	10
BATF TNFRSF4 IL2RA SAT1 TNFRSF18 CTLA4 IL32 FOXP3 S100A4 TBC1D4 LTB ICOS CARD16 ARID5B TIGIT IKZF2 GK DUSP16 BIRC3 MIR4435-2HG PHACTR2 CTSC DNPH1 CD27 RTKN2 TRAF3 NAMPT STAM SPOCK2 UGP2 TNFRSF1B LAIR2 CORO1B PELI1 DUSP4 PMAIP1 LDLRAD4 PHTF2 MAST4 SLAMF1 LINC01943 PBXIP1 IL1R2 UCP2 MALT1 USP15 GBP2 GLRX IL12RB2 EPSTI1 ZC3H12D ICA1 CYTOR TNIK CD28 SKAP1 PIM2 LINC02694 HLA-A IL1R1	IL7R TPT1 ANXA1 FOS EEF1A1 KLRB1 EEF1B2 JUN TNFAIP3 LTB NFKBIA VIM FTH1 ZFP36L2 FAU CD69 TSC22D3 RORA GPR183 CXCR4 KLF6 PABPC1 S100A10 FOSB NACA JUNB FXYD5 DUSP1 CD40LG SARAF ZFP36 S100A11 UBA52 PPP1R15A S100A4 PFDN5 TXNIP ERN1 TOMM7 BTG1 EEF2 EIF1 DNAJB1 TC2N PLCB1 S100A6 RACK1 MYBL1 ITM2B RBMS1 NOP53 EEF1D AQP3 FKBP11 TTC39C LMNA AHNAK CD48 MYADM LDHB	EEF1B2 CCR7 TPT1 NACA EEF1A1 LEF1 TSHZ2 LDHB FOXP1 PABPC1 IL6ST SARAF FAU EEF1G UBA52 TCF7 BACH2 EIF3E IL7R SESN3 SELL TOMM7 SERINC5 KLF2 PFDN5 CCND3 NDFIP1 EEF1D NPM1 FKBP5 GPR183 MAML2 ATM FYB1 SCML1 FAAH2 INPP4B TXK TNFSF8 ANK3 FCMR SSH2 BCL11B PASK PRKCA JUNB FXYD5 SNHG29 SLC2A3 NOP53 LTB GIMAP7 MCUB TNFAIP8 TC2N TMEM243 TMEM123 RACK1 PIK3IP1 PLAC8	GZMK CST7 CCL4 NKG7 CCL5 CXCR4 DUSP2 CD8A HLA-DPB1 CD74 CCL4L2 GZMH GZMA CMC1 CD8B TUBA4A CD44 MALAT1 HLA-C GZMM HLA-DPA1 HLA-DRB1 HLA-A H3F3B CRTAM ITM2C SRSF7 LYAR IER2 ANXA1 HCST AOAH LITAF EIF1 DNAJB1 APOBEC3G HLA-E RGCC KLRG1 CD99 SAMD3 UBC ITGB2 HLA-DRA IFNG RUNX3 UBB SH2D1A TC2N YPEL5 LYST NR4A2 PIK3R1 GADD45B ARHGAP26 NFATC2 PARP8 ZFP36 SRSF2 FAU	GZMB GZMA CCL5 NKG7 CXCL13 CCL4 RBPJ HLA-DRA GZMH HLA-DRB1 ITGAE CD8A LINC01871 HLA-DPB1 IFNG HAVCR2 SH3BGRL3 HLA-DPA1 GNLY CD63 CD74 CCL3 GAPDH ALOX5AP RGS1 LAG3 ID2 PRF1 KLRD1 CBLB COTL1 CRIP1 SAMSN1 CD3D CD52 APOBEC3G ENTPD1 PTPN22 RAB27A CTSW LINC02446 HLA-DQA1 CD8B DUSP4 FABP5 HCST LYST MT2A TRAC TMSB4X TNIP3 PSMB9 AC022126.1 THEMIS KLRK1 TOX CYTOR CKLF PTMS CTSD	CCL5 KLRC2 HOPX CD7 TRDC GZMA KLRD1 ITGA1 ATP8B4 AOAH KIR2DL4 CD63 ITGAE ENTPD1 UBASH3B KLRC3 PTPN22 MT-CO1 SLA2 TMSB4X SYTL3 TMIGD2 CD160 CD96 AREG KLRK1 PITPNC1 FCER1G GNLY MT-CO3 LINC01871 TYROBP MT-CO2 CBLB MT-ND4 RIN3 SCML4 GSTP1 TRG-AS1 TXK NKG7 CD247 GZMB PLPP1 MT-CYB MT-ND2 ID2 TRGC2 KLRC1 IKZF2 HCST AUTS2 CMIP RPS19 GPR171 LAT2 SYTL2 HIP1 PLCG2 LYN	KLRB1 S100A4 RORA S100A6 SH3BGRL3 CD3D CCL20 LINC01871 CD52 CKLF MGAT4A OSTF1 RAP1B CXCR6 CD2 RBPJ ALOX5AP ANKRD28 PDE4D JAML ADAM19 CTSH YWHAQ ACTB CD3G IL26 CD40LG CAPG AL136456.1 LGALS3 TMIGD2 GZMA LAPTM5 PFN1 LTB SPOCK2 CCR6 TANK ID2 TMSB4X ERN1 CAPZB TMEM167A MYL6 RUNX2 THEMIS IL17A EVL PTPN13 RGS1 ADAM12 FKBP11 CELF2 LINC02694 ABRACL RBMS1 IL23R CD6 CFL1 GAPDH	CCL5 CD8A CD8B KLRD1 CCL4 HOPX CD3E ZFP36 ANXA1 XCL2 FOSB NKG7 CD69 ID2 ITGA1 FTL ZFP36L2 FOS XCL1 JUN SH3BGRL3 CD7 LINC02446 HCST PTGER4 CD52 ITM2C EEF1A1 ALOX5AP CD55 THEMIS VIM IL7R TPT1 LINC01871 JAML GZMM FKBP11 TMSB4X CD99 CD160 RARRES3 PARP8 MYADM PPP1R15A ITGAE SCML4 AOAH CD3G CD96 NR4A2 S100A10 KLF6 PABPC1 EEF1B2 GABARAPL1 CAPG ACTB MYL12A H3F3B	NKG7 GNLY KLRD1 TYROBP PRF1 GZMB CCL4 CST7 KLRF1 CTSW CMC1 FGFBP2 GZMH FCGR3A CD247 LITAF AOAH TRDC IFITM2 ZEB2 CCL5 HOPX CCL3 MCTP2 FCER1G AREG GZMA PLAC8 C1orf21 ADGRE5 CLIC3 TXK SYTL3 MATK KLRC1 DUSP2 SPON2 HCST XCL2 CYBA CCL4L2 IER2 TGFB1 SAMD3 SH2D1B MAP3K8 APMAP ID2 SRGN MAPK1 APOBEC3G ITGB2 GSTP1 KLF2 LYN KLRK1 MYO1F VAV3 BIN2 PIP4K2A	CXCL13 NR3C1 RBPJ SRGN FKBP5 PDE7B RNF19A SNX9 RORA TSHZ2 ELMO1 TOX CTLA4 DUSP4 ATXN1 ARID5B KLRB1 LDLRAD4 PDE3B RGS1 PTPN13 NAP1L4 IL6ST TNFRSF4 TNFRSF18 LINC01934 GRAMD1B SMARCA2 BATF ALOX5AP TMSB10 RABGAP1L GK AGFG1 CHN1 FOXO1 GLCCI1 SAMSN1 ICA1 GPRIN3 SIPA1L1 FAM107B TNFSF8 TRPS1 KIAA0319L PELI1 PHACTR2 MSI2 TANK THADA MAF SLA CELF2 CRYBG1 TOX2 ADAM19 PAG1 ABCC1 ITPR1 CCDC6	AREG TYROBP FOS KLRB1 IL7R LST1 KIT NFKBIA FXYD5 AFF3 LINC00299 FOSB ZFP36L1 LTB SPINK2 PCDH9 ZFP36 IER2 XCL1 IL4I1 TPT1 TLE1 NR4A1 KRT86 SEC11A TNFRSF18 ID2 TNFAIP3 TSC22D3 DUSP1 MPG FCER1G BTG2 TNFSF11 BST2 TMIGD2 CD69 EEF1A1 MAP3K8 TNFSF13B CD83 CAT AC020916.1 TIMP1 PRMT9 NCOA7 GSN LTA4H AL136456.1 KRT81 XCL2 SSBP2 PPP1R15A TXK SVIL ST3GAL1 HMGN3 EEF1B2 TAGLN2 TNFRSF25

### Sheet: Dendritic cells
0	1	2	3
FCER1G CLEC10A S100A4 SH3BGRL3 FOS CST3 LAPTM5 ARHGDIB HLA-DMA AIF1 C1orf162 LST1 AREG ANXA1 JAML CLIC1 CORO1A TIMP1 LYZ PRELID1 FCGRT MS4A6A CYBA SGK1 CD1C RNASE6 IFITM3 ARPC3 GMFG CD52 FCER1A HCST ZFP36 HLA-DMB FXYD5 ZFP36L2 PYCARD RNASET2 IFITM2 IL1B S100A6 HLA-DPA1 SAMHD1 CEBPD TYROBP HLA-DPB1 ITGB2 FCGR2B HLA-DRA RGS2 SRGN CD53 CKLF TPT1 H3F3B GLIPR1 FOSB EIF3K FTL IGSF6	BIRC3 CCR7 LAMP3 TXN FSCN1 CERS6 RAB9A CCL19 MALAT1 MARCKS IL7R CD83 CCL22 GPX4 DUSP5 FNBP1 GRSF1 MARCKSL1 B2M KDM2B IDO1 CRIP1 DAPP1 ID2 ANKRD33B TMEM176A MGLL NUB1 SLC22A23 IL15 SLCO5A1 TBC1D4 GPR157 EBI3 LAD1 ARHGAP10 KIF2A LYST TMEM176B LY75 STK4 POGLUT1 CSF2RA BTG1 RGS1 RASSF4 ZFAS1 IL32 LIMCH1 BASP1 RELB SIAH2 CFLAR SAMSN1 GADD45A NRP2 ARAP2 VOPP1 ANXA6 TRAF1	LTB TMSB4X SNX3 HDAC9 CLNK CCSER1 COTL1 S100B CKLF SMCO4 EEF1B2 ARHGDIB WDFY4 CLEC9A UCP2 PKIB DNASE1L3 CPNE3 C1orf54 SUSD3 CORO1A RGS10 PTPN22 SAMHD1 SLC8A1 MARCH1 CST3 NAAA CADM1 H2AFY ARPC1B RUBCNL PYCARD HMGN1 HLA-DQB1 AFF3 TMEM14A ENTPD1 ARPC2 CPVL NAP1L1 MZT2A LGALS2 TOX CAMK2D APBB1IP TLR10 VAMP8 CCND1 SLC25A5 FAM49B IDH2 GNAO1 NUBPL ASB2 COX7C ARF6 CD74 G3BP2 DENND1B	SIPA1L1 PID1 PLAUR DOCK4 ATP13A3 ARHGAP26 LRMDA EPB41L3 ZSWIM6 ZEB2 TET2 ELL2 NAMPT DPYD PLXDC2 CD44 PDE4B SIK3 EREG QKI IRAK3 ATP1B3 SH3BP5 GPCPD1 METRNL PIK3R5 IQGAP2 SPAG9 TLR2 ITGAX MCTP1 FMN1 EMILIN2 TRPS1 B4GALT1 KYNU GAB2 CEBPB TNFRSF1B AC009093.2 C5AR1 NUMB FPR3 MT-ATP6 MAP2K1 CHD1 UTRN CD14 JARID2 ELF2 MANBA ATP2B1 GNA12 XYLT1 RAB31 RABGEF1 OGDH JUND FCGR2A BRAF

### Sheet: Stromal cells
0	1	2	3	4	5	6	7	8	9
CTHRC1 THBS2 INHBA BGN COL1A1 LGALS1 FAP TMSB10 COL11A1 COL1A2 COL3A1 SPARC COL12A1 POSTN COL8A1 COL10A1 RAB31 MMP14 GREM1 COL5A2 SULF1 CHPF MFAP2 IL32 PKM PRRX1 S100A11 SERPINH1 ADAM12 AEBP1 ARL4C RAI14 PLPP4 GJB2 RCN3 SPHK1 S100A16 SLC16A3 COL6A3 NTM GAPDH ANTXR1 CTSB COL5A1 CALU PDPN PLOD2 MMP2 TNFRSF12A OSTC P4HB TPM4 FN1 SFRP4 LOXL2 PODNL1 CDH11 SULF2 MIF LUM	ADAMDEC1 ADAM28 HAPLN1 APOE ABCA8 CTSC SCARA5 EDIL3 CFD TMEM176B A2M TCF21 IL6ST CFH STMN2 LINC01082 CXCL14 TMEM176A MATN2 CCL2 FABP5 LTBP4 PLPP1 MFAP4 RBP1 SFTA1P SELENOP PLPP3 CCL13 ADH1B TM4SF1 C1S LSP1 TFPI2 CHL1 CRYBG3 RND3 PLTP SMPDL3A TCIM ABCA6 CCL8 GGT5 NID1 PROCR HAAO PTN PDK4 APOC1 CCL11 GPX3 CP FABP4 WNT2B JUN WARS TFPI FHL2 PTGER2 QSOX1	MGP C7 DPT CCDC80 OGN SRPX DCN CXCL12 KCNN3 SPARCL1 ADH1B GSN SERPINF1 THBS4 CST3 PID1 MATN2 PRELP SCN7A JAM2 PDGFRL TSHZ2 BOC C3 TNXB RAMP1 SNCA C1QTNF3 NFIB NPC2 LUM SFRP2 PDGFRA GPNMB NFIA FCGRT IGF1 RERG MGST1 ASPN CIRBP PSAP CD34 ALDH1A1 LY6E CCL11 LRP1 APOD STEAP2 P2RY1 GYPC FBLN1 PODN SSPN MBP LGALS3BP SH3BP5 SPON2 LGALS3 PRDX6	RGS5 NDUFA4L2 COL4A1 NOTCH3 COL4A2 COL18A1 PDGFRB EPS8 MEF2C ADGRF5 MCAM ANGPT2 GJA4 ARHGDIB MYO1B EPAS1 ITGA1 IGFBP7 EBF1 LHFPL6 CCDC102B MIR4435-2HG TINAGL1 COX4I2 CYTOR NR2F2 EDNRA CALD1 HIGD1B PLXDC1 CSRP2 HEYL GJC1 ENPEP MAP1B CAV1 PTK2 UACA PRSS23 CRIP1 ARHGAP15 INPP4B JAG1 EGFLAM CDH6 PTMA DLC1 HIP1 PDGFA ESAM GUCY1A2 COL5A3 KCNJ8 ACTA2 OLFML2B ADAMTS4 ARHGAP29 SGIP1 ADAP2 LURAP1L	CXCL14 PDPN RARRES2 F2R TGM2 PLAT AGT CTSC WNT5A FHL2 F3 CTSK COL12A1 VCAN CDH11 SULF1 LSAMP IGFBP7 PLAU CH25H INHBA WNT2 TMEM176B TCF4 PAG1 ZEB1 FENDRR NSG1 ALDH1A3 WARS CISD1 TMEM176A CST1 SPON2 KIAA1217 TIMP1 ABCC4 CTHRC1 RUNX1 MMP11 COL5A1 EMID1 LEF1 PCDH18 DIO2 ETS2 SOX4 TSHZ2 SOX6 SULF2 SERPINH1 CTSH MDK PDGFRA MOXD1 MFAP2 PALLD TMSB10 C9orf16 COL3A1	CFD DCN IGFBP6 MFAP5 PLAC9 TNXB CCDC80 FBLN2 GSN SFRP2 FBLN1 SFRP1 OGN MGST1 CLU S100A4 EFEMP1 PI16 GPNMB CST3 ITM2A PCOLCE2 MGP S100A10 GPX3 ADH1B DPT C1QTNF3 S100A6 OSR2 C1R ANXA2 FBN1 CD55 CILP SLIT3 PRELP TGFBR3 UAP1 PLPP3 SCARA5 CADM3 C3 CXCL12 ABLIM1 CD248 SLPI SEMA3C CYBRD1 NPC2 FCGRT DCLK1 RSPO3 F10 SMIM14 SERPINE2 KLF4 CHRDL1 TIMP3 ABI3BP	ADIRF DSTN MYH11 TAGLN MYL9 PLN SORBS2 ACTA2 RERGL CSRP2 BCAM SPARCL1 SNCG TPM2 TINAGL1 MCAM LMOD1 CRIP2 NTRK2 CAV1 NOTCH3 NET1 PTMA FLNA C1QTNF1 MYL6 CRYAB NDUFA4 GADD45B PPP1R14A ZFHX3 CRIP1 TSC22D1 PTP4A3 SOD3 CNN1 LBH MYLK CAV2 MAP1B CSRP1 ACTG2 LPP RCAN2 MGST3 EFHD1 CAVIN3 SH3BGRL MFGE8 TNS1 MAP3K7CL PPP1R12A SYNPO2 SLC25A4 TPM1 MEF2C PPP1R12B PHLDA2 CALM2 CCDC3	F3 HSD17B2 PDGFRA SOX6 CXCL14 PLAT TRPA1 EDNRB NSG1 APLP2 PDGFD POSTN BMP5 VSTM2A NRG1 FRZB BMP4 COL4A5 DMKN TMEM176B FENDRR PDLIM1 MCTP2 HLA-A TMEM119 ADGRL3 ENHO RGS10 DDHD1 KREMEN1 PTPRE AGT ABCC4 MGLL COL6A2 TSC22D3 PCSK6 ALKAL2 B2M COL6A1 TMEM176A COL4A6 HLA-B CD9 TSHZ2 F2R CXCR4 LSP1 DMD TCF4 AFF3 ZEB1 LAMA4 GADD45G CAV1 PTCH1 ECM1 EMID1 JUN PROM1	DES MYH11 MYLK TAGLN ACTG2 CNN1 TPM2 CRYAB MYL9 KCNMB1 RAMP1 CSRP1 DSTN PLN LPP ACTB MYL6 ACTN1 FLNA TPM1 SORBS1 PRUNE2 PDLIM3 SELENOM LMOD1 SVIL SYNPO2 PDLIM7 FBXO32 ACTA2 TNC SLMAP KCNMA1 TSPAN2 PERP SLC25A4 NRP2 SMTN TGFB1I1 CDC42EP3 SYNM COX6C PDLIM4 ILK CLU CD151 PPP1R12B LIMS2 FLNC PFN1 SORBS2 MSRB3 MAB21L2 HOPX HAND1 TNS1 PKIG CALD1 VCL FXYD6	HHIP MYH11 ACTG2 LPP MYLK PDLIM3 NPNT ACTA2 HSD17B6 LMOD1 NDUFA4 MYL6 FHL1 FLNA TPM1 SOSTDC1 TAGLN TCEAL4 LTBP1 MYOCD CNN1 MYL9 TM4SF1 ADAMDEC1 SYNPO2 CSRP1 CMIP P2RY14 CD9 TPM2 VCL TGFB1I1 PCDH7 TGFBR3 SORBS1 NEXN LINC01082 CXCL14 ACTN1 MFAP5 EDIL3 TMEM176B ITM2C DSTN CKB ILK HHIP-AS1 AOC3 EDNRB PDLIM7 NID1 ADGRL3 SMTN DMD AF165147.1 KCNMB1 PTCH1 DST MAMDC2 THSD4

### Sheet: B cells
0	1	2
IGHM IGHD TCL1A TMSB10 FCER2 RPL18A YBX3 HLA-DPB1 CD52 FOXP1 RPS19 BTG1 HLA-DRA CD79A ZBTB16 HLA-DPA1 LINC00926 SELL COL19A1 CD74 FOS RPL13 CD72 EEF1D CD37 SARAF LAPTM5 RPL12 RPS5 CD69 HLA-DRB1 FCRL1 RPL29 HLA-DQA1 IL4R CLEC2B FCMR HLA-DQB1 HVCN1 BTLA KLF2 SKAP1 RNASE6 RPL35 PLAC8 AFF3 NCF1 CAMK2D SLC2A3 VPS37B C1orf162 RPS9 CD200 PLPP5 RHOH CEMIP2 ADK RPL18 PIK3IP1 SNX29	B2M MALAT1 GPR183 TNFRSF13B HLA-A CD44 SAMSN1 LINC01781 HLA-C HLA-B IGHA1 VIM TOMM7 ARHGAP24 KLF6 SRGN ADGRE5 BANK1 FTL HIPK2 NEAT1 NR4A2 SAT1 CLECL1 ZBTB20 UBC RPS14 S100A4 CRIP1 S100A6 TSC22D3 TPT1 BCL2 RILPL2 FOSB PTPN1 SESN3 SSPN ANK3 MARCKS FAM49A CXCR4 TBC1D9 CCDC50 LGALS1 ATXN1 ARID5B EEF1B2 EMP3 HLA-E VOPP1 ZFP36 IDS PLP2 FNBP1 AC020916.1 H3F3B ARHGAP15 TXNIP EML4	RGS13 ACTG1 LRMP LPP AC023590.1 GAPDH MARCKSL1 HMGN1 SERF2 RAPGEF5 MEF2B MYO1E BASP1 TCL1A RFTN1 SYNE2 UBE2J1 BCL7A SLC25A5 H3F3A HMGB1 HMCES BACH2 CD38 ANP32B RABGAP1L TOX ARPC2 HMGN2 H2AFV PFN1 NEIL1 PRPSAP2 HMGA1 STMN1 HMGB2 MYBL1 SEL1L3 AFF2 PAG1 METAP2 SUGCT CUX1 FGD6 SSBP2 ACTB TMEM131L CCDC88A TCEA1 KLHL6 LCP1 DBI ARPC1B SEC14L1 CFL1 SPATS2 PDGFD GCHFR ATP5MG H2AFZ

### Sheet: Plasma cells
0	1	2
IGHA1 IGHA2 JCHAIN RPL12 VIM PABPC4 RPS4X RPL32 BCL2 RPL34 FOSB CD48 RPL10 RPL3 RPL18 RPS6 H3F3B RPS14 TNFRSF17 RPL19 RPS27A EEF1A1 RPL13 RPL8 RPL14 CIRBP RPLP2 CD69 RPS18 DUSP1 RPS16 RPL9 BMP6 PPDPF ACTG1 TNFRSF18 RPS12 RPL11 FAU RPS3 JUN AC020916.1 GNG7 BTG1 RPL36 RPL13A RPS26 RPL35A RPS3A RPS15A SPINK2 EZR NOP53 RPS23 DUSP5 TMSB10 HNRNPA1 LMNA ZFP36 TIMP1	IGHG3 IGHG1 IGHGP IGHG4 IGHG2 XBP1 ST6GAL1 MALAT1 CXCR4 IGKC MZB1 CEP128 PRDX4 CHST11 CPEB4 ELL2 NEDD9 ACOXL EHMT1 JSRP1 CD38 NEAT1 SMAP2 CCND2 FUT8 VOPP1 SAT1 HIST1H1C PTPN1 PIK3R5 NDUFAF6 RASSF6 FKBP5 FKBP11 ATP5F1E GAS6 FNDC3B TLE1 GLRX MED13L AC012236.1 TP53INP1 MAN1A1 CD79A PDE4D KLF13 SSR4 SMYD3 BLNK CREB3L2 TOR3A BTG2 ZNF706 IFNG-AS1 FBXW7 MBNL2 NDUFA13 SAMSN1 ERLEC1 FCHSD2	IGHM JCHAIN RPL15 RPL41 ITPR2 EHMT1 FKBP11 IGHD RPS17 MZB1 SEC11C B2M RPLP1 XBP1 RABAC1 ABCB9 RPL17 RHEX PRELID1 NME2 ST6GAL1 RPS25 SPCS1 SERF2 RPL26 CADM1 AC023424.3 RPL27A SUB1 EEF1G MTDH MIF CD74 RNASEK RPL23A RPL7 CHCHD2 KDELR2 RPS2 RPS20 GABARAP TXNL4A ATP5MC3 RPL36AL GAB1 RAB5IF RPL27 NDUFA13 RPS4X RPL3 RPS5 RPS18 NDUFA11 RPS8 OAZ1 IGKC ATP6V0C RPL10 IGF1 SMCHD1

### Sheet: Endothelial cells
0	1	2	3	4	5	6	7	8	9
ACKR1 NPC2 CD74 HLA-DRA CLU DUSP23 ADIRF ZNF385D CCL14 CPE HLA-DPA1 NNMT HLA-DRB1 IL1R1 HLA-DPB1 EEF1A1 CST3 POSTN TPT1 SDCBP SELP ADGRG6 RACK1 TLL1 IL33 ITM2B ARL4A FAU NACA CLDN5 LY6E TSPAN7 HLA-DRB5 TIMP1 LIFR EEF1B2 EEF1D LRRC1 TGFBR3 CTNNAL1 TPD52L1 HLA-DMA COMMD6 PRCP RAB3C RAMP3 C7 CEBPD NCOA7 FTL JAM2 MYRIP FTH1 HMGN3 NR2F2 FOXP1 MMRN1 PFDN5 EIF1 CTSC	COL4A1 COL4A2 SPARC LAMA4 COL15A1 CDH13 PXDN VWA1 MCAM DYSF COL18A1 LGALS1 HTRA1 COL6A2 SERPINH1 LBH PDGFB MAP1B HECW2 PCDH17 ITGB1 CD93 FSTL1 IVNS1ABP COLGALT1 CD81 CALM1 ETS1 LAMB1 NID1 FSCN1 MYO1B ANGPTL2 NRP2 RASGRP3 RGCC FLNA LAMC1 RGS3 RFLNB MMP2 APLP2 SPRY4 PMEPA1 TP53I11 MMP14 COTL1 LOXL2 MSN SVIL MARCKS MAP4K4 KDR SERPINE1 ITGA5 INSR EIF4EBP1 SEMA3F JAK1 PCDH12	CD36 FABP5 GSN CD320 PLVAP TMEM88 SRGN FLT1 MGLL RBP7 CD74 PLAT SPARCL1 TXNIP B2M TACC1 CAVIN2 HLA-E HLA-DRB1 VAMP5 SLC14A1 CA4 SLC9A3R2 CAV1 HLA-C FAM107A APOLD1 HLA-DRA HLA-B ENPP2 PLPP1 IER2 LIFR ITM2B BTNL9 SLC2A3 PPA1 RBP5 PIK3R3 TGFBR2 TM4SF18 SGK1 SEC14L1 BST2 IFI27 ATOH8 GNG11 A2M IGFBP4 ZFP36 JUN FOS TCIM HLA-DPA1 JUNB CTSH UBC HLA-A NQO1 NFIB	COL4A1 INSR MALAT1 HSPG2 RGCC COL4A2 MT-CYB HECW2 MT-CO2 SPARC COL15A1 PLCB1 MT-CO3 TCF4 MT-ATP6 MT-CO1 LINC00486 MT-ND4 RPLP1 MT-ND2 MT-ND1 H19 PTPRG PTPRM RPS19 RPL18A GRB10 CDH13 LGALS1 RPL13 RPS15 RPS18 PTPRK VWA1 CALCRL NEAT1 RASAL2 RPL15 IGFBP7 RPL11 RPL28 RPL18 NOTCH4 ARL15 RPS12 RPL10 RPS23 RPL13A RPS15A RPS2 DOCK4 RPL29 CTNNB1 RPS14 ARHGAP29 CAVIN3 RPL32 RPL26 RPL41 FLT1	ARL15 SRP14 PLPP1 PCSK5 SRGN SEMA3G GJA5 FBLN5 EFNB2 KCTD12 DEPP1 MECOM SULF1 EPAS1 HEY1 TSPAN2 TM4SF1 SAT1 IGFBP3 ICAM2 GJA4 GFOD1 FN1 SLC9A3R2 STOM JAG1 LTBP4 RHOB VEGFC PTPRB PPA1 ATP1A1 IFI27 SYNJ2 PDZD2 MGP ELN PODXL CXCL12 MAST4 IFI6 UTRN ATP2A3 HEG1 THSD7A CD9 PLLP FBLN2 LIMCH1 CLEC14A PLCB4 ITPR2 CAPZA2 PTPRG CAV1 MAP4 LTC4S STMN1 HES4 SERPINE2	SELP ACKR1 ZNF385D CNKSR3 FOXP1 EPB41L3 NR2F2 PRCP RALGAPA2 ICAM1 SELE FBN1 TSHZ2 SLCO2A1 ACTN1 NCOA7 RAB3C IL1R1 TLL1 NNMT VCAM1 RAI14 VWF UGCG BNC2 FAM171A1 MBNL1 SESN3 HIPK3 HIF1A NAMPT LRRC1 CEMIP2 DUSP23 DAAM1 ENTPD1 CYTH1 POSTN TGFBR3 MYOF MATN2 TMTC2 FAM155A SSH1 CALCRL TNFRSF10B JUND ATP8B1 VEGFC ST6GAL1 ARRDC3 PPP3CA SNTB2 FOXO1 TGM2 ADGRG6 RHOJ SOD2 CMIP MMRN1	TMSB4X TMSB10 PTMA LGALS1 SERF2 UBA52 MYL6 FKBP1A S100A6 GAPDH TPT1 PFN1 HSPB1 EEF1A1 MIF FTH1 ACTB FAU S100A11 FTL EEF1G CFL1 H3F3A MYL12B DYNLL1 GNG11 NME2 ACTG1 OST4 PPIA ATP5F1E S100A10 POMP SH3BGRL3 SNHG29 HINT1 COX7C TMA7 UQCRB HSPA8 HSP90AB1 YBX1 ATP5E GUK1 SUMO2 CALM1 GNB2L1 IFITM3 CALM2 COX7A2 UQCR11 SEC61G COX6C OAZ1 ATP5G2 VAMP5 USMG5 ATP5L HSPE1 RNASEK	RGS5 NDUFA4L2 COL3A1 CALD1 PDGFRB MYL9 NOTCH3 COL1A2 TPM2 PRKG1 ACTA2 FRZB COL1A1 CRISPLD2 SOD3 COX4I2 TPM1 LHFPL6 HIGD1B EPS8 GEM ZEB2 MFGE8 BGN CCDC102B DLC1 PPP1R14A LURAP1L C11orf96 CPM RARRES2 CD36 ARHGAP15 FRMD3 INPP4B EBF1 ITGA1 RCAN2 EDNRA SOX5 PHLDA1 ADCY3 COL5A2 STEAP4 TAGLN S100A4 PAG1 COL6A3 MYO1B CLMN TPPP3 GPX3 GJA4 SEMA5A MYLK SDC2 LGALS3BP COL6A1 EGFLAM FAM162B	CCL21 TFF3 TFPI AKAP12 MMRN1 LYVE1 FTH1 EFEMP1 S100A10 PROX1 PPFIBP1 GYPC RELN CAVIN2 CLDN5 PKHD1L1 FTL CD9 TIMP3 NUPR1 ATP5F1E FXYD6 ADIRF ADD3 PPP1R2 GNG11 ANXA2 ARL6IP1 DKK3 SEMA3A GPM6A ARL4A LAPTM5 RAB11A CNN3 SCNN1B MRC1 EFNA5 CYB5R3 EEF1A1 KBTBD11 PLSCR4 NR2F1 PDPN COLEC12 FGL2 EPHX1 FCGRT FLT4 TBX1 FABP4 TC2N PARD6G ADGRG3 TIMP1 SELENOP MAF VIM EDNRB SCN3B	LRMDA PDE4D PTPRM ELMO1 ZBTB20 MAGI1 UTRN TTC28 FNDC3B FBXL7 TCF4 MACF1 ARID1B MED13L TBC1D5 ASAP1 MBNL1 JMJD1C MT-ATP6 ZFAND3 TRIO PLCB1 MT-ND3 LPP DIAPH2 FOXP1 ARL15 RFX3 TCF12 NFIB DOCK9 MECOM ZEB1 LDB2 FTX PRKCH AKAP13 DOCK4 ST6GALNAC3 RALGAPA2 ARHGAP26 RAPGEF4 RABGAP1L PREX2 CADPS2 RBMS3 EIF4G3 ZSWIM6 MCTP1 EXOC4 AKT3 PTPRG THSD7A PLEKHG1 CDK17 SBF2 SIK3 RERE FOXO1 PTK2
