## Supplementary Table 2 for "Single cell spatial transcriptomics identifies coordinated cellular programs associated with good prognosis in microsatellite stable colorectal cancer"

### Sheet: Sheet1
SampleID	Gender	Age	Stage	Site	Sidedness
Sample P1	F	72	IIA	Sigmoid	Left
Sample P2	M	60	Unknown	Sigmoid	Left
Sample P5	F	58	IVA	Not specified	Not specified
A1-95-3	F	93	II	Ascending	Right
A2-57-1	M	66	II	Ascending	Right
D1-04-3	M	66	IVA	Ascending	Right
D2-43-2	M	74	II	Ascending	Right
