## Supplementary Table 4 for "Single cell spatial transcriptomics identifies coordinated cellular programs associated with good prognosis in microsatellite stable colorectal cancer"

### Sheet: Sheet1
PatientID	Paper	Gender	Age	SRR_id	MSS/MSI	TNM	Stage	Site	Histological_type	iCMS.transcriptomic	iCMS.inferCNV	KRAS	BRAF	TP53	APC	PIK3CA	Prognostic_group	Sidedness	Mutations	Samples_available
C116	Ref #8	M	72	SRR15652896	MSI	pT3N0Mx	IIA	Ascending	Adenocarcinoma								CD8hiTAMlow	Right	Unknown	Tumor_and_normal
C139	Ref #8	F	61	SRR15653210	MSI	pT4aN0Mx	IIB		Adenocarcinoma								CD8lowTAMlow	Right	Unknown	Tumor_and_normal
C109	Ref #8	F	60	SRR15652857	MSI	pT3N0Mx	IIA	Ascending	Adenocarcinoma								CD8lowTAMhi	Right	Unknown	Tumor_and_normal
C135	Ref #8	M	90	SRR15653130	MSS	pT1N0Mx	I	Caecum	Adenocarcinoma								CD8hiTAMhi	Right	Unknown	Tumor_and_normal
C123	Ref #8	M	58	SRR15652918	MSI	pT3N0Mx	IIA	Ascending	Adenocarcinoma								CD8hiTAMhi	Right	Unknown	Tumor_and_normal
C170	Ref #8	F	77	SRR15653099	MSI	pT3N0Mx	IIA	Ascending	Adenocarcinoma								CD8lowTAMhi	Right	Unknown	Tumor_and_normal
C134	Ref #8	M	58	SRR15652986	MSS	pT4aN2bMx	IIIC	Sigmoid	Adenocarcinoma								CD8hiTAMhi	Left	Unknown	Tumor_and_normal
C161	Ref #8	M	71	SRR15653064	MSS	pT3N0Mx	IIA		Adenocarcinoma								CD8lowTAMhi	Right	Unknown	Tumor
C124	Ref #8	F	81	SRR15652925	MSS	pT4bN2bMx	IIIC	Rectosigmoid	Adenocarcinoma								CD8lowTAMhi	Left	Unknown	Tumor_and_normal
C150	Ref #8	M	70	SRR15653283	MSS	pT3N0Mx	IIA	Rectosigmoid	Adenocarcinoma								CD8lowTAMlow	Left	Unknown	Tumor
C153	Ref #8	F	36	SRR15653032	MSS	pT2N1bMx	IIIA	Sigmoid	Adenocarcinoma								CD8lowTAMhi	Left	Unknown	Tumor
C137	Ref #8	F	56	SRR15653167	MSI	pT3N0Mx	IIA	Ascending	Adenocarcinoma								CD8hiTAMhi	Right	Unknown	Tumor_and_normal
C160	Ref #8	F	52	SRR15653060	MSS	pT4aN1cMx	IIIB	Ascending	Adenocarcinoma								CD8lowTAMhi	Right	Unknown	Tumor
C105	Ref #8	M	71	SRR15652837	MSS	pT4aN1aMx	IIIB	Ascending	Adenocarcinoma								CD8lowTAMlow	Right	Unknown	Tumor
C144	Ref #8	M	91	SRR15653012	MSI	pT3N0Mx	IIA	Caecum	Adenocarcinoma								CD8hiTAMlow	Right	Unknown	Tumor
C138	Ref #8	M	60	SRR15653188	MSI	pT3N0Mx	IIA	Transverse	Adenocarcinoma								CD8hiTAMhi	Right	Unknown	Tumor_and_normal
C125	Ref #8	M	49	SRR15652932	MSS	pT3N1bMx	IIIB	Sigmoid	Adenocarcinoma								CD8lowTAMhi	Left	Unknown	Tumor_and_normal
C113	Ref #8	M	52	SRR15652879	MSS	pT2N1Mx	IIIA		Adenocarcinoma								CD8lowTAMlow	Right	Unknown	Tumor_and_normal
C136	Ref #8	M	60	SRR15653152	MSS	pT3N0Mx	IIA	Rectosigmoid	Adenocarcinoma								CD8lowTAMlow	Left	Unknown	Tumor_and_normal
C142	Ref #8	F	51	SRR15653239	MSI	pT3N1bMx	IIIB	Hepatic flexure	Adenocarcinoma								CD8hiTAMlow	Right	Unknown	Tumor_and_normal
C115	Ref #8	M	72	SRR15652889	MSI	pT3N0Mx	IIA	Ascending	Adenocarcinoma								CD8hiTAMhi	Right	Unknown	Tumor_and_normal
C152	Ref #8	F	77	SRR15653031	MSI	pT2N0Mx	I	Hepatic flexure	Adenocarcinoma								CD8hiTAMlow	Right	Unknown	Tumor_and_normal
C171	Ref #8	M	61	SRR15653100	MSS	pT2N0Mx	I		Adenocarcinoma								CD8lowTAMlow	Right	Unknown	Tumor
C154	Ref #8	F	78	SRR15653036	MSI	pT2N1aMx	IIIA	Transverse	Adenocarcinoma								CD8hiTAMlow	Right	Unknown	Tumor
C157	Ref #8	F	62	SRR15653048	MSS	pT4aN1bMx	IIIB	Descending	Adenocarcinoma								CD8lowTAMhi	Left	Unknown	Tumor_and_normal
C149	Ref #8	F	47	SRR15653277	MSS	pT4aN1aMx	IIIB		Adenocarcinoma								CD8lowTAMhi	Right	Unknown	Tumor
C103	Ref #8	M	45	SRR15653115	MSS	pT2N0Mx	I	Sigmoid	Adenocarcinoma								CD8lowTAMlow	Left	Unknown	Tumor
C143	Ref #8	F	55	SRR15653252	MSI	pT3N0Mx	IIA	Caecum	Adenocarcinoma								CD8hiTAMhi	Right	Unknown	Tumor_and_normal
C147	Ref #8	F	73	SRR15653021	MSI	pT4aN1bMx	IIIB	Caecum	Adenocarcinoma								CD8hiTAMhi	Right	Unknown	Tumor
C162	Ref #8	M	47	SRR15653075	MSS	pT4aN1aMx	IIIB		Adenocarcinoma								CD8lowTAMhi	Right	Unknown	Tumor_and_normal
C104	Ref #8	M	81	SRR15652832	MSS	pT3N0Mx	IIA	Transverse	Adenocarcinoma								CD8lowTAMlow	Right	Unknown	Tumor
C133	Ref #8	F	73	SRR15652979	MSS	pT4aN0Mx	IIB		Adenocarcinoma								CD8lowTAMhi	Right	Unknown	Tumor_and_normal
C166	Ref #8	M	60	SRR15653086	MSS	pT3N1aMx	IIIB	Sigmoid	Adenocarcinoma								CD8lowTAMlow	Left	Unknown	Tumor
C140	Ref #8	M	35	SRR15653223	MSS	pT1N1bMx	IIIA	Sigmoid	Adenocarcinoma								CD8lowTAMhi	Left	Unknown	Tumor_and_normal
C107	Ref #8	M	62	SRR15652850	MSS	pT3N1bMx	IIIB	Transverse	Adenocarcinoma								CD8hiTAMhi	Right	Unknown	Tumor_and_normal
C111	Ref #8	F	62	SRR15652868	MSI	pT3N0Mx	IIA	Hepatic flexure	Adenocarcinoma								CD8lowTAMhi	Right	Unknown	Tumor_and_normal
C122	Ref #8	F	82	SRR15652909	MSI	pT3N0Mx	IIA	Cecum/Ascending Colon	Adenocarcinoma								CD8lowTAMhi	Right	Unknown	Tumor_and_normal
C165	Ref #8	M	69	SRR15653082	MSI	pT4N2aM1c	IVC		Adenocarcinoma								CD8lowTAMhi	Right	Unknown	Tumor_and_normal
C158	Ref #8	F	84	SRR15653051	MSI	pT3N0Mx	IIA		Adenocarcinoma								CD8lowTAMhi	Right	Unknown	Tumor
C132	Ref #8	M	42	SRR15652975	MSI	pT4aN0Mx	IIB		Adenocarcinoma								CD8hiTAMlow	Left	Unknown	Tumor_and_normal
C164	Ref #8	F	60	SRR15653080	MSI	PT4aN0Mx	IIB	Ascending	Adenocarcinoma								CD8hiTAMlow	Right	Unknown	Tumor
C129	Ref #8	F	35	SRR15652955	MSS	pT3N0Mx	IIA		Adenocarcinoma								CD8lowTAMlow	Left	Unknown	Tumor_and_normal
C130	Ref #8	F	89	SRR15652964	MSI	pT4aN1aMx	IIIB	Caecum	Adenocarcinoma								CD8hiTAMlow	Right	Unknown	Tumor_and_normal
C114	Ref #8	M	76	SRR15652887	MSI	pT3N1Mx	IIIB	Transverse	Adenocarcinoma								CD8hiTAMlow	Right	Unknown	Tumor_and_normal
C126	Ref #8	F	81	SRR15652944	MSS	pT4aN0Mx	IIB	Caecum	Adenocarcinoma								CD8lowTAMhi	Right	Unknown	Tumor_and_normal
C156	Ref #8	F	76	SRR15653042	MSI	pT3N0Mx	IIA		Adenocarcinoma								CD8hiTAMlow	Right	Unknown	Tumor
C146	Ref #8	F	64	SRR15653270	MSI	pT3N0Mx	IIA	Ascending	Adenocarcinoma								CD8hiTAMhi	Right	Unknown	Tumor
C169	Ref #8	M	62	SRR15653093	MSI	pT2N1aMx	IIIA	Transverse	Adenocarcinoma								CD8hiTAMhi	Right	Unknown	Tumor
C106	Ref #8	M	67	SRR15652847	MSI	pT4aN0Mx	IIB	Caecum	Adenocarcinoma								CD8hiTAMlow	Right	Unknown	Tumor_and_normal
C163	Ref #8	F	71	SRR15653078	MSI	pT4aN0Mx	IIB	Transverse	Medullary								CD8hiTAMlow	Right	Unknown	Tumor
C145	Ref #8	F	59	SRR15653015	MSS	pT4aN2bM1c	IVC		Adenocarcinoma								CD8lowTAMhi	Right	Unknown	Tumor
C118	Ref #8	M	77	SRR15652899	MSI	pT2N0Mx	I	Cecum/Ascending Colon	Adenocarcinoma								CD8hiTAMhi	Right	Unknown	Tumor
C110	Ref #8	M	59	SRR15652861	MSI	pT3N2aMx	IIIB	Hepatic flexure	Adenocarcinoma								CD8hiTAMhi	Right	Unknown	Tumor_and_normal
C112	Ref #8	M	50	SRR15652874	MSS	pT3N0Mx	IIA	Caecum	Adenocarcinoma								CD8lowTAMhi	Right	Unknown	Tumor_and_normal
C159	Ref #8	M	57	SRR15653054	MSS	pT3N2bMx	IIIC	Caecum	Adenocarcinoma								CD8lowTAMhi	Right	Unknown	Tumor
C155	Ref #8	F	53	SRR15653041	MSS	pT3N2bM1a	IIIB	Ascending	Adenocarcinoma								CD8lowTAMlow	Right	Unknown	Tumor_and_normal
C168	Ref #8	M	82	SRR15653091	MSI	pT2N0Mx	I		Adenocarcinoma								CD8hiTAMhi	Right	Unknown	Tumor
C151	Ref #8	F	76	SRR15653029	MSI	pT3N0Mx	IIA	Caecum	Adenocarcinoma								CD8hiTAMhi	Right	Unknown	Tumor_and_normal
C119	Ref #8	M	48	SRR15652902	MSI	pT3N1aMx	IIIB	Cecum/Ascending Colon	Adenocarcinoma								CD8hiTAMlow	Right	Unknown	Tumor_and_normal
C167	Ref #8	F	72	SRR15653089	MSI	pT3N0Mx	IIA	Caecum	Adenocarcinoma								CD8hiTAMhi	Right	Unknown	Tumor
C172	Ref #8	F	61	SRR15653110	MSS	pT3N0Mx	IIA	Ascending	Adenocarcinoma								CD8lowTAMhi	Right	Unknown	Tumor
C173	Ref #8	F	49	SRR15653111	MSI	pT4aN2bMx	IIIC	Descending	Adenocarcinoma								CD8hiTAMlow	Left	Unknown	Tumor
p6	Unpublished	F	60		Unknown	T3N0M0	II	Sigmoid										Left	Unknown	Tumor_and_normal
p1	Unpublished	M	78		Unknown	T3N0M0	II	Sigmoid										Left	Unknown	Tumor_and_normal
p5	Unpublished	F	77		Unknown	T3N1bM0	III	Caecum										Left	Unknown	Tumor_and_normal
p3	Unpublished	M	78		Unknown	T3N0M0	II	Sigmoid										Left	Unknown	Tumor_and_normal
p7	Unpublished	M	60		Unknown	T3N2bM0	III	Sigmoid										Left	Unknown	Tumor_and_normal
p2	Unpublished	M	79		Unknown	T3N0M0	II	Sigmoid										Left	Unknown	Tumor_and_normal
p014	Ref #26	F	69		MSS	T3N2b	IIIC	Ascending				wt	mut	mut	wt	mut	CD8hiTAMlow	Right	BRAF,TP53,PIK3CA	Tumor_and_normal
p017	Ref #26	F	82		MSS	T3N2b	IIIB	Ascending				mut	wt	wt	mut	wt	CD8lowTAMlow	Right	KRAS,APC	Tumor_and_normal
p025	Ref #26	M	84		MSS	T3N0	IIA	Ascending				mut	wt	mut	mut	wt	CD8hiTAMlow	Right	KRAS,TP53,APC	Tumor_and_normal
p016	Ref #26	M	85		Unknown	T3N0	IIA	Rectum				mut	wt	wt	mut	mut	CD8lowTAMlow	Left	KRAS,APC,PIK3CA	Tumor_and_normal
p009	Ref #26	M	56		MSS	T2N0	I	Sigmoid				wt	wt	mut	mut	wt	CD8lowTAMlow	Left	TP53,APC	Tumor_and_normal
p008	Ref #26	M	37		MSS	T4aN2b	IIIC	Caecum				wt	wt	mut	wt	wt	CD8lowTAMhi	Right	TP53	Tumor_and_normal
p013	Ref #26	M	84		MSS	T4aN1bM1	IV	Ascending				wt	wt	wt	mut	wt	CD8lowTAMlow	Right	APC	Tumor_and_normal
p020	Ref #26	M	84		MSS	T2N1a	IIIA	Rectum				wt	mut	mut	wt	wt	CD8lowTAMlow	Left	BRAF,TP53	Tumor_and_normal
p007	Ref #26	M	76		MSS	T2N1b	IIIA	Caecum				wt	mut	mut	wt	wt	CD8hiTAMlow	Left	BRAF,TP53	Tumor_and_normal
p012	Ref #26	M	55		MSS	TisN0	I	Transverse				wt	wt	wt	wt	wt	CD8lowTAMlow	Right	WT	Tumor_and_normal
p021	Ref #26	F	91		MSS	T2N0	I	Descending				mut	wt	wt	mut	wt	CD8hiTAMlow	Left	KRAS,APC	Tumor_and_normal
patient08	Ref #24				Unknown												CD8hiTAMlow		Unknown	Tumor_and_normal
patient09	Ref #24				Unknown												CD8hiTAMlow		Unknown	Tumor_and_normal
patient10	Ref #24				Unknown												CD8hiTAMlow		Unknown	Tumor_and_normal
patient11	Ref #24				Unknown												CD8lowTAMhi		Unknown	Tumor_and_normal
patient12	Ref #24				Unknown												CD8hiTAMlow		Unknown	Tumor_and_normal
patient13	Ref #24				Unknown												CD8hiTAMlow		Unknown	Tumor_and_normal
patient14	Ref #24				Unknown												CD8hiTAMlow		Unknown	Tumor_and_normal
patient15	Ref #24				Unknown												CD8hiTAMlow		Unknown	Tumor_and_normal
patient16	Ref #24				Unknown												CD8hiTAMhi		Unknown	Tumor_and_normal
patient17	Ref #24				Unknown												CD8hiTAMhi		Unknown	Tumor_and_normal
COL15	Ref #22	F	35	SRR14710620	MSS	T2N2bM1a	IVA	Rectum	Adenocarcinoma								CD8hiTAMlow	Left	Unknown	Tumor
COL17	Ref #22	F	52	SRR14710616	MSS	T4aN1bM1a	IVA	Ascending	Adenocarcinoma								CD8hiTAMlow	Right	Unknown	Tumor
COL18	Ref #22	M	46	SRR14710626	MSS	T4aN2bM1a	IVA	Rectum	Adenocarcinoma								CD8hiTAMlow	Left	Unknown	Tumor
COL16	Ref #22	M	71	SRR14710618	MSS	T4bN2bM1a	IVA	Rectum	Adenocarcinoma								CD8hiTAMhi	Left	Unknown	Tumor
COL12	Ref #22	M	65	SRR14710623	MSS	T3N0M1a	IVA	Sigmoid	Adenocarcinoma								CD8hiTAMlow	Left	Unknown	Tumor
COL07	Ref #22	M	58	SRR14710630	MSS	T4aN1cM1a	IVA	Transverse	Adenocarcinoma								CD8hiTAMlow	Right	Unknown	Tumor
RS_CRC_1	Ref #23	F	69	SRR16931984	MSS		II	Ascending									CD8lowTAMlow	Right	Unknown	Tumor
RS_CRC_3	Ref #23	M	59	SRR16931993	MSS		II	Ascending									CD8hiTAMlow	Right	Unknown	Tumor
LS_CRC_3	Ref #23	M	65	SRR16931976	MSS		I	Sigmoid									CD8lowTAMhi	Left	Unknown	Tumor
LS_CRC_1	Ref #23	F	57	SRR16931963	MSS		I	Sigmoid									CD8lowTAMlow	Left	Unknown	Tumor
LS_CRC_2	Ref #23	M	70	SRR16931974	MSS		II	Sigmoid									CD8lowTAMlow	Left	Unknown	Tumor
RS_CRC_2	Ref #23	F	80	SRR16931990	MSS		II	Ascending									CD8lowTAMlow	Right	Unknown	Tumor
scrEXT019	Ref #25	M	80-85		MSS	pT2N0M0	I	Sigmoid									CD8lowTAMlow	Left	Unknown	Tumor
scrEXT020	Ref #25	M	80-85		MSS	pT2N0M0	I	Sigmoid										Left	Unknown	Normal
scrEXT018	Ref #25	M	80-85		MSS	pT2N0M0	I	Sigmoid									CD8hiTAMlow	Left	Unknown	Tumor
scrEXT024	Ref #25	F	76-80		MSS	pT3N1aM0	IIIB	Caecum										Right	Unknown	Tumor
scrEXT026	Ref #25	F	76-80		MSS	pT3N1aM0	IIIB	Caecum										Right	Unknown	Normal
scrEXT025	Ref #25	F	76-80		MSS	pT3N1aM0	IIIB	Caecum										Right	Unknown	Tumor
scrEXT013	Ref #25	F	50-55		MSS	pT4aN1aM1a	IVA	Sigmoid									CD8lowTAMhi	Left	Unknown	Tumor
scrEXT012	Ref #25	F	50-55		MSS	pT4aN1aM1a	IVA	Sigmoid									CD8lowTAMhi	Left	Unknown	Tumor
scrEXT014	Ref #25	F	50-55		MSS	pT4aN1aM1a	IVA	Sigmoid										Left	Unknown	Normal
scrEXT010	Ref #25	F	86-90		MSS	pT3N1bM0	IIIB	Rectosigmoid									CD8lowTAMlow	Left	Unknown	Tumor
scrEXT009	Ref #25	F	86-90		MSS	pT3N1bM0	IIIB	Rectosigmoid									CD8lowTAMlow	Left	Unknown	Tumor
scrEXT011	Ref #25	F	86-90		MSS	pT3N1bM0	IIIB	Rectosigmoid										Left	Unknown	Normal
scrEXT001	Ref #25	F	80-85		MSI	pT4aN0M0	IIB	Caecum									CD8lowTAMhi	Right	Unknown	Tumor
scrEXT003	Ref #25	F	80-85		MSI	pT4aN0M0	IIB	Caecum										Right	Unknown	Normal
scrEXT002	Ref #25	F	80-85		MSI	pT4aN0M0	IIB	Caecum									CD8lowTAMhi	Right	Unknown	Tumor
scrEXT022	Ref #25	M	50-55		MSS	pT3N0L1	IIA	Sigmoid										Left	Unknown	Tumor
scrEXT023	Ref #25	M	50-55		MSS	pT3N0L1	IIA	Sigmoid										Left	Unknown	Normal
scrEXT021	Ref #25	M	50-55		MSS	pT3N0L1	IIA	Sigmoid									CD8lowTAMhi	Left	Unknown	Tumor
scrEXT029	Ref #25	M	80-85		MSS	pT3N0L1	IIA	Ascending										Right	Unknown	Normal
scrEXT027	Ref #25	M	80-85		MSS	pT3N0L1	IIA	Ascending										Right	Unknown	Tumor
scrEXT028	Ref #25	M	80-85		MSS	pT3N0L1	IIA	Ascending										Right	Unknown	Tumor
CRC 2794,00	Ref #12	F	65		MSS	T3N0(0/27)M0	II	Descending		iCMS2	iCMS2	wt	wt	mut	mut	wt	CD8hiTAMhi	Left	TP53,APC	Tumor_and_normal
CRC 2795,00	Ref #12	M	58		MSS	T4aN1a(1/23)M0	III	Rectum		iCMS2	iCMS2	mut	wt	mut	mut	wt	CD8lowTAMhi	Left	KRAS,TP53,APC	Tumor_and_normal
CRC 2801,00	Ref #12	M	50		MSS	T4aN2b(14/49)M0	III	Descending		iCMS2	iCMS2	wt	wt	wt	mut	wt	CD8hiTAMhi	Left	APC	Tumor_and_normal
CRC 2803,00	Ref #12	M	60		MSS	T3N1a(1/31)M0	III	Rectum		iCMS2	iCMS2	mut	wt	mut	mut	wt	CD8lowTAMhi	Left	KRAS,TP53,APC	Tumor_and_normal
CRC 2810,00	Ref #12	F	76		MSS	T4bN2b(12/30)M0	III	Sigmoid		iCMS2	iCMS2	wt	wt	mut	mut	wt	CD8hiTAMlow	Left	TP53,APC	Tumor_and_normal
CRC 2811,00	Ref #12	M	63		MSS	T3N2b(22/46)M0	III	Sigmoid		iCMS2	iCMS2	wt	wt	mut	mut	wt	CD8lowTAMlow	Left	TP53,APC	Tumor_and_normal
CRC 2816,00	Ref #12	M	59		MSS	T3N1b(2/22)M0	III	Rectum		iCMS2	iCMS2	wt	wt	mut	mut	wt	CD8lowTAMlow	Left	TP53,APC	Tumor_and_normal
CRC 2817,00	Ref #12	M	67		MSI	T4bN1b(3/71)M0	III	Caecum		iCMS3	iCMS3	mut	wt	wt	wt	mut	CD8hiTAMhi	Right	KRAS,PIK3CA	Tumor_and_normal
CRC 2821,00	Ref #12	F			MSS	T3N2b(26/61)M0	III	Ascending		iCMS3	iCMS3	wt	mut	mut	wt	wt	CD8hiTAMhi	Right	BRAF,TP53	Tumor
CRC 2841,00	Ref #12	M	64		MSS	T4aN2b(8/102)M0	III	Sigmoid		iCMS2	iCMS2	wt	wt	mut	mut	mut	CD8lowTAMlow	Left	TP53,APC,PIK3CA	Tumor_and_normal
CRC 2899,00	Ref #12	F	76		MSS	T3N1a(1/38)M0	III	Ascending		iCMS2	iCMS2						CD8lowTAMhi	Right	Unknown	Tumor_and_normal
CRC 2783,00	Ref #12	F	31		MSI	T3N1b(2/62)M0	III	Transverse		iCMS3	iCMS3	mut	wt	mut	mut	mut	CD8hiTAMhi	Right	KRAS,TP53,APC,PIK3CA	Tumor_and_normal
CRC 2787,00	Ref #12	F	61		MSS	T3N0(0/15)M0	II	Rectum		iCMS3	iCMS3	mut	wt	wt	mut	wt	CD8lowTAMlow	Left	KRAS,APC	Tumor_and_normal
CRC 2786,00	Ref #12	M	68		MSS	T3N0(0/30)M0	II	Ascending		iCMS3	iCMS3	mut	wt	wt	wt	mut	CD8lowTAMhi	Right	KRAS,PIK3CA	Tumor_and_normal
CRC-S02	Ref #12	M	47		MSI	pT1N1(1/65 - ileocolic node)M0	III	Caecum		iCMS3	iCMS3	wt	wt	wt	mut	wt	CD8lowTAMlow	Right	APC	Tumor
CRC-S03	Ref #12	F	59		MSI	T3N0M0	II	Ascending		iCMS3	iCMS3	wt	wt	wt	wt	mut	CD8lowTAMlow	Right	PIK3CA	Tumor
CRC-S04	Ref #12	F	65		MSS	T4bN2aM0	III	Sigmoid		iCMS2	iCMS2	wt	wt	mut	mut	wt	CD8lowTAMlow	Left	TP53,APC	Tumor
CRC-S05	Ref #12	M	79		MSI	mpT3N0M0	II	Caecum		iCMS3	iCMS3	mut	mut	mut	wt	mut	CD8lowTAMlow	Right	KRAS,BRAF,TP53,PIK3CA	Tumor
CRC-S06	Ref #12	M	80		MSS	T4aN1M0	III	Rectum		iCMS2	iCMS2	mut	wt	mut	mut	wt	CD8hiTAMhi	Left	KRAS,TP53,APC	Tumor
CRC-S07	Ref #12	M	66		MSS	T3N0M0	II	Rectosigmoid		iCMS2	iCMS2	wt	wt	mut	mut	wt	CD8hiTAMlow	Left	TP53,APC	Tumor
CRC-S08	Ref #12	M	64		MSS	T3N1bM0	III	Rectum		iCMS2	iCMS2	wt	wt	mut	wt	wt	CD8lowTAMlow	Left	TP53	Tumor
CRC-S10	Ref #12	M	50		MSS	T4aN0M0	II	Caecum		iCMS3	iCMS3	wt	mut	mut	mut	mut	CD8lowTAMlow	Right	BRAF,TP53,APC,PIK3CA	Tumor
CRC-S12	Ref #12	F	79		MSS	T4aN1bM0	III	Sigmoid		iCMS2	iCMS2	wt	wt	wt	mut	wt	CD8lowTAMlow	Left	APC	Tumor
CRC-S13	Ref #12	M	72		MSS	T4aN1bMx	III	Ascending		iCMS2	iCMS2	mut	wt	mut	mut	wt	CD8lowTAMhi	Right	KRAS,TP53,APC	Tumor
CRC-S14	Ref #12	M	66		MSS	ypT3N1bM0	III	Rectum		iCMS2	iCMS2	wt	wt	mut	mut	wt	CD8hiTAMhi	Left	TP53,APC	Tumor
CRC-S15	Ref #12	M	72		MSS	T3N0M0	II	Sigmoid		iCMS2	iCMS2	mut	wt	mut	wt	wt	CD8lowTAMhi	Left	KRAS,TP53	Tumor
SMC01	Ref #12	F	6		MSS	T3N0M0	IIA	Rectum		iCMS2	iCMS2	mut	wt	mut	mut		CD8hiTAMlow	Left	KRAS,TP53,APC	Tumor_and_normal
SMC02	Ref #12	M	66		MSS	T3N1bM0	IIIB	Rectum		iCMS2	iCMS2	wt	wt	mut	mut		CD8hiTAMhi	Left	TP53,APC	Tumor_and_normal
SMC03	Ref #12	F	83		MSI	T4bN2aM0	IIIC	Hepatic flexure		iCMS3	iCMS3	wt	mut	wt	mut		CD8hiTAMhi	Right	BRAF,APC	Tumor_and_normal
SMC04	Ref #12	M	69		MSS	T3N1bM0	IIIB	Sigmoid		iCMS2	iCMS2	mut	wt	mut	mut		CD8lowTAMhi	Left	KRAS,TP53,APC	Tumor_and_normal
SMC05	Ref #12	F	58		MSS	T3N0M0	IIA	Ascending		iCMS3	iCMS3	mut	wt	wt	mut		CD8hiTAMlow	Right	KRAS,APC	Tumor_and_normal
SMC06	Ref #12	M	46		MSI	T3N1bM0	IIIB	Hepatic flexure		iCMS3	iCMS3	mut	wt	wt	wt		CD8hiTAMhi	Right	KRAS	Tumor_and_normal
SMC07	Ref #12	F	67		MSS	T2N0M0	I	Ascending		iCMS2	iCMS2	mut	wt	mut	mut		CD8hiTAMlow	Right	KRAS,TP53,APC	Tumor_and_normal
SMC08	Ref #12	M	68		MSS	T3N1bM0	IIIB	Sigmoid		iCMS2	iCMS2	wt	wt	mut	mut		CD8hiTAMhi	Left	TP53,APC	Tumor_and_normal
SMC09	Ref #12	M	75		MSS	T3N0M0	IIA	Sigmoid		iCMS2	iCMS2	wt	wt	mut	mut		CD8hiTAMlow	Left	TP53,APC	Tumor_and_normal
SMC10	Ref #12	F	77		MSI	T3N0M0	IIA	Ascending		iCMS3	iCMS3	wt	mut	wt	wt		CD8hiTAMhi	Right	BRAF	Tumor_and_normal
SMC11	Ref #12	F	38		MSS	T2N1aM0	IIIA	Sigmoid		iCMS2	iCMS2	wt	wt	mut	mut		CD8hiTAMlow	Left	TP53,APC	Tumor
SMC14	Ref #12	M	77		MSS	T4aN1bM0	IIIB	Rectosigmoid		iCMS2	iCMS2	mut	wt	wt	wt		CD8hiTAMhi	Left	KRAS	Tumor
SMC15	Ref #12	M	56		MSS	T3N0M0	IIA	Sigmoid		iCMS3	iCMS3	wt	wt	wt	mut		CD8hiTAMlow	Left	APC	Tumor
SMC16	Ref #12	M	59		MSS	T4aN1bM0	IIIB	Ascending		iCMS3	iCMS3	wt	wt	wt	wt		CD8lowTAMlow	Right	WT	Tumor
SMC17	Ref #12	M	47		MSS	T4aN1bM0	IIIB	Hepatic flexure		iCMS3	iCMS3	wt	mut	wt	wt		CD8lowTAMhi	Right	BRAF	Tumor
SMC18	Ref #12	F	63		MSS	T3N0M0	IIA	Sigmoid		iCMS2	iCMS2	wt	wt	mut	mut		CD8lowTAMlow	Left	TP53,APC	Tumor
SMC19	Ref #12	F	80		MSS	T3N1M0	IIIB	Ascending		iCMS3	iCMS3	mut	wt	mut	mut		CD8lowTAMlow	Right	KRAS,TP53,APC	Tumor
SMC20	Ref #12	F	65		MSS	T4aN1cM0	IIIB	Ascending		iCMS3	iCMS3	mut	wt	mut	wt		CD8lowTAMhi	Right	KRAS,TP53	Tumor
SMC21	Ref #12	M	51		MSS	T3N1M1a	IVA	Rectum		iCMS2	iCMS2	wt	wt	mut	mut		CD8lowTAMlow	Left	TP53,APC	Tumor
SMC22	Ref #12	M	76		MSS	T3N1bM0	IIIB	Sigmoid		iCMS2	iCMS3	wt	mut	mut	mut		CD8lowTAMlow	Left	BRAF,TP53,APC	Tumor
SMC23	Ref #12	F	67		MSS	T3N1bM0	IIIB	Ascending		iCMS2	iCMS2	mut	wt	mut	mut		CD8hiTAMhi	Right	KRAS,TP53,APC	Tumor
SMC24	Ref #12	F	48		MSI	T1N0M0	I	Ascending		iCMS3	iCMS3	mut	wt	wt	mut		CD8hiTAMhi	Right	KRAS,APC	Tumor
SMC25	Ref #12	F	57		MSS	T3N2bM1a	IVA	Sigmoid		iCMS2	iCMS2	wt	wt	mut	mut		CD8hiTAMlow	Left	TP53,APC	Tumor
SC001	Ref #12	F	81		MSI	pT4aN0	IIB	Caecum		iCMS3	iCMS3	wt	mut	wt	mut		CD8lowTAMhi	Right	BRAF,APC	Tumor_and_normal
SC019	Ref #12	F	86		MSS	pT3N1b	IIIB	Rectosigmoid		iCMS2	iCMS2	wt	wt	mut	mut		CD8hiTAMlow	Left	TP53,APC	Tumor_and_normal
SC021	Ref #12	F	50		MSS	pT4aN1aM1a	IVA	Sigmoid		iCMS3	iCMS3	mut	wt	mut	mut		CD8lowTAMlow	Left	KRAS,TP53,APC	Tumor_and_normal
SC024	Ref #12	F	33		MSS	pT3N0M0	II	Sigmoid		iCMS2	iCMS2	mut	wt	mut	mut		CD8hiTAMlow	Left	KRAS,TP53,APC	Tumor_and_normal
SC027	Ref #12	M	81		MSS	pT2N0M0	I	Sigmoid		iCMS2	iCMS3	mut	wt	mut	wt		CD8hiTAMlow	Left	KRAS,TP53	Tumor_and_normal
SC028	Ref #12	M	52		MSS	pT3N0L1	IIA	Sigmoid		iCMS2	iCMS2	wt	wt	mut	mut			Left	TP53,APC	Tumor_and_normal
SC029	Ref #12	F	77		MSS	pT3N1M0	III	Caecum		iCMS2	iCMS2	wt	wt	mut	mut			Right	TP53,APC	Normal
SC030	Ref #12	M	84		MSS	pT3N0L1	IIA	Ascending		iCMS2	iCMS2	mut	wt	mut	mut			Right	KRAS,TP53,APC	Tumor_and_normal
SC031	Ref #12	M	85		MSS	pT1N0	I	Sigmoid		iCMS2	iCMS2	mut	wt	wt	mut			Left	KRAS,APC	Tumor_and_normal
SC035	Ref #12	M	44		MSI	T3N0M0	II	Ascending		iCMS3	iCMS3	wt	wt	wt	mut		CD8hiTAMhi	Right	APC	Tumor_and_normal
SC040	Ref #12	F	68		MSS	T3N0M0	II	Ascending		iCMS3	iCMS3	mut	wt	wt	mut		CD8hiTAMhi	Right	KRAS,APC	Tumor_and_normal
SC041	Ref #12	M	77		MSS	T4N1M0	III	Rectosigmoid		iCMS3	iCMS3	mut	mut	wt	mut		CD8lowTAMhi	Left	KRAS,BRAF,APC	Tumor_and_normal
SC043	Ref #12	F	55		MSS	T4N1M0	III	Sigmoid		iCMS2	iCMS2	mut	wt	mut	mut		CD8lowTAMhi	Left	KRAS,TP53,APC	Tumor_and_normal
SC044	Ref #12	F	80		MSI	T3N1M0	III	Caecum		iCMS3	iCMS3	wt	wt	wt	wt		CD8hiTAMhi	Right	WT	Tumor_and_normal
